# Scalable metabolic pathway analysis

**DOI:** 10.1101/2020.07.31.230177

**Authors:** Ove Øyås, Jörg Stelling

## Abstract

The scope of application of genome-scale constraint-based models (CBMs) of metabolic networks rapidly expands toward multicellular systems. However, comprehensive analysis of CBMs through metabolic pathway analysis remains a major computational challenge because pathway numbers grow combinatorially with model sizes. Here, we define the minimal pathways (MPs) of a metabolic (sub)network as a subset of its elementary flux vectors. We enumerate or sample them efficiently using iterative minimization and a simple graph representation of MPs. These methods outperform the state of the art and they allow scalable pathway analysis for microbial and mammalian CBMs. Sampling random MPs from *Escherichia coli*’s central carbon metabolism in the context of a genome-scale CBM improves predictions of gene importance, and enumerating all minimal exchanges in a host-microbe model of the human gut predicts exchanges of metabolites associated with host-microbiota homeostasis and human health. MPs thereby open up new possibilities for the detailed analysis of large-scale metabolic networks.
