## Supplementary Data 2 for "Scalable metabolic pathway analysis"

### Sheet: Sheet1
id	name	subsystem	importance_mp	importance_fba
12PPDRtpp	(R)-Propane-1,2-diol facilitated transport (periplasm)	Transport, Inner Membrane	0.00028	0
ACALD	Acetaldehyde dehydrogenase (acetylating)	Pyruvate Metabolism	0.2021	0
ACALDtpp	Acetaldehyde reversible transport (periplasm)	Transport, Inner Membrane	0.03517	0
ACKr	Acetate kinase	Pyruvate Metabolism	0.28643	0
ACONIs	Aconitate isomerase (spontaneous)	Unassigned	0	0
ACONMT	Trans-aconitate methyltransferase	Unassigned	0	0
ACONTa	Aconitase (half-reaction A, Citrate hydro-lyase)	Citric Acid Cycle	1	1
ACONTb	Aconitase (half-reaction B, Isocitrate hydro-lyase)	Citric Acid Cycle	1	1
ACS	Acetyl-CoA synthetase	Pyruvate Metabolism	0.39144	0
ACt2rpp	Acetate reversible transport via proton symport (periplasm)	Transport, Inner Membrane	0.43804	0
AKGDH	2-Oxogluterate dehydrogenase	Citric Acid Cycle	0.089	0.00336171
AKGt2rpp	2-oxoglutarate reversible transport via symport (periplasm)	Transport, Inner Membrane	0.00918	0
ALCD2x	Alcohol dehydrogenase (ethanol)	Pyruvate Metabolism	0.00753	0
ALDD2x	Aldehyde dehydrogenase (acetaldehyde, NAD)	Alternate Carbon Metabolism	0.07582	0
ALDD2y	Aldehyde dehydrogenase (acetaldehyde, NADP)	Alternate Carbon Metabolism	0.12148	0
ATPM	ATP maintenance requirement	Biomass and maintenance functions	0	0
ATPS4rpp	ATP synthase (four protons for one ATP) (periplasm)	Oxidative Phosphorylation	0.72163	0.561115
CAT	Catalase	Unassigned	0	0
CITL	Citrate lyase	Citric Acid Cycle	0	0
CITt3pp	Citrate transport out via proton antiport (periplasm)	Transport, Inner Membrane	0.11631	0
CITt7pp	Citrate transport via succinate antiport (periplasm)	Transport, Inner Membrane	0.11238	0
CO2tpp	CO2 transporter via diffusion (periplasm)	Transport, Inner Membrane	0.50559	0.0621091
CS	Citrate synthase	Citric Acid Cycle	1	1
CYTBD2pp	Cytochrome oxidase bd (menaquinol-8: 2 protons) (periplasm)	Oxidative Phosphorylation	0.23937	0
CYTBDpp	Cytochrome oxidase bd (ubiquinol-8: 2 protons) (periplasm)	Oxidative Phosphorylation	0.34925	0
CYTBO3_4pp	Cytochrome oxidase bo3 (ubiquinol-8: 4 protons) (periplasm)	Oxidative Phosphorylation	0.51297	0.0863433
DHAPT	Dihydroxyacetone phosphotransferase	Alternate Carbon Metabolism	0.15975	0
DMSOR1	Dimethyl sulfoxide reductase (Menaquinol 8)	Oxidative Phosphorylation	0	0
DMSOR1pp	Dimethyl sulfoxide reductase (Menaquinol 8) (periplasm)	Oxidative Phosphorylation	0	0
DMSOR2	Dimethyl sulfoxide reductase (Demethylmenaquinol 8)	Oxidative Phosphorylation	0	0
DMSOR2pp	Dimethyl sulfoxide reductase (Demethylmenaquinol 8) (periplasm)	Oxidative Phosphorylation	0	0
DMSOtpp	Dimethyl sulfoxide transport via diffusion (periplasm)	Transport, Inner Membrane	0	0
DSBAO1	DsbA protein reoxidation reaction (aerobic)	Unassigned	0	0
DSBAO2	DsbA protein reoxidation reaction (anaerobic)	Unassigned	0	0
D_LACt2pp	D-lactate transport via proton symport (periplasm)	Transport, Inner Membrane	0.02307	0
EDA	2-dehydro-3-deoxy-phosphogluconate aldolase	Pentose Phosphate Pathway	0.21684	0
EDD	6-phosphogluconate dehydratase	Pentose Phosphate Pathway	0.21684	0
ENO	Enolase	Glycolysis/Gluconeogenesis	0.45421	0.0773161
ETOHtrpp	Ethanol reversible transport via diffusion (periplasm)	Transport, Inner Membrane	0.00753	0
F6PA	Fructose 6-phosphate aldolase	Glycolysis/Gluconeogenesis	0.31705	0
F6Pt6_2pp	Fructose-6-phosphate transport via phosphate antiport (periplasm)	Transport, Inner Membrane	0	0
FBA	Fructose-bisphosphate aldolase	Glycolysis/Gluconeogenesis	0.23791	0
FBA3	Sedoheptulose 1,7-bisphosphate D-glyceraldehyde-3-phosphate-lyase	Pentose Phosphate Pathway	0.22496	0
FBP	Fructose-bisphosphatase	Glycolysis/Gluconeogenesis	0.04378	0
FDH4pp	Formate dehydrogenase (quinone-8) (periplasm)	Oxidative Phosphorylation	0.08973	0
FDH5pp	Formate Dehydrogenase (menaquinone-8) (periplasm)	Oxidative Phosphorylation	0.06081	0
FHL	Formate-hydrogen lyase	Pyruvate Metabolism	0	0
FORt2pp	Formate transport via proton symport (uptake only, periplasm)	Transport, Inner Membrane	0	0
FORtppi	Formate transport via diffusion (cytoplasm to periplasm)	Transport, Inner Membrane	0.33417	0
FRD2	Fumarate reductase	Citric Acid Cycle	0.11246	0
FRD3	Fumarate reductase	Citric Acid Cycle	0.07907	0
FRUK	Fructose-1-phosphate kinase	Alternate Carbon Metabolism	0	0
FRUpts2pp	Fructose transport via PEP:Pyr PTS (f6p generating) (periplasm)	Transport, Inner Membrane	0	0
FRUptspp	D-fructose transport via PEP:Pyr PTS (periplasm)	Transport, Inner Membrane	0	0
FUM	Fumarase	Citric Acid Cycle	0.65784	0.0791775
FUMt2_2pp	Fumarate transport via proton symport (2 H) (periplasm)	Transport, Inner Membrane	0	0
FUMt2_3pp	Fumarate transport via proton symport (3 H) (periplasm)	Transport, Inner Membrane	0	0
G1PPpp	Glucose-1-phosphatase	Glycolysis/Gluconeogenesis	0	0
G3PD2	Glycerol-3-phosphate dehydrogenase (NADP)	Alternate Carbon Metabolism	1	1
G3PD5	Glycerol-3-phosphate dehydrogenase (ubiquinone-8)	Oxidative Phosphorylation	0.02346	0
G3PD6	Glycerol-3-phosphate dehydrogenase (menaquinone-8)	Oxidative Phosphorylation	0.00592	0
G3PD7	Glycerol-3-phosphate dehydrogenase (demethylmenaquinone-8)	Oxidative Phosphorylation	0.0044	0
G3PT	Glycerol-3-phosphatase	Alternate Carbon Metabolism	0.08253	0
G6PDH2r	Glucose 6-phosphate dehydrogenase	Pentose Phosphate Pathway	0.21394	0.00725282
G6PP	Glucose-6-phosphate phosphatase	Glycolysis/Gluconeogenesis	0.00384	0
G6Pt6_2pp	Glucose-6-phosphate transport via phosphate antiport (periplasm)	Transport, Inner Membrane	0	0
GAPD	Glyceraldehyde-3-phosphate dehydrogenase	Glycolysis/Gluconeogenesis	0.58374	0.126426
GLBRAN2	1,4-alpha-glucan branching enzyme (glycogen -> bglycogen)	Glycolysis/Gluconeogenesis	0	0
GLCDpp	Glucose dehydrogenase (ubiquinone-8 as acceptor) (periplasm)	Oxidative Phosphorylation	0.46336	0
GLCP	Glycogen phosphorylase	Glycolysis/Gluconeogenesis	0	0
GLCP2	Glycogen phosphorylase	Glycolysis/Gluconeogenesis	0	0
GLCS1	Glycogen synthase (ADPGlc)	Glycolysis/Gluconeogenesis	0	0
GLCptspp	D-glucose transport via PEP:Pyr PTS (periplasm)	Transport, Inner Membrane	0.11571	0.0104167
GLCt2pp	D-glucose transport in via proton symport (periplasm)	Transport, Inner Membrane	0.25447	0
GLDBRAN2	Glycogen debranching enzyme (bglycogen -> glycogen)	Glycolysis/Gluconeogenesis	0	0
GLGC	Glucose-1-phosphate adenylyltransferase	Glycolysis/Gluconeogenesis	0	0
GLYC3Pabcpp	Sn-Glycerol 3-phosphate transport via ABC system (periplasm)	Transport, Inner Membrane	0	0
GLYC3Pt6pp	Glycerol-3-phosphate : phosphate antiporter (periplasm)	Transport, Inner Membrane	0	0
GLYCDx	Glycerol dehydrogenase	Alternate Carbon Metabolism	0.02485	0
GLYCTO2	Glycolate oxidase	Alternate Carbon Metabolism	0.09152	0
GLYCTO3	Glycolate oxidase	Alternate Carbon Metabolism	0.03678	0
GLYCTO4	Glycolate oxidase	Alternate Carbon Metabolism	0.01077	0
GLYCtpp	Glycerol transport via channel (periplasm)	Transport, Inner Membrane	0.02011	0
GLYK	Glycerol kinase	Alternate Carbon Metabolism	0	0
GLYOX	Hydroxyacylglutathione hydrolase	Methylglyoxal Metabolism	0	0
GND	Phosphogluconate dehydrogenase	Pentose Phosphate Pathway	0.44241	0.00725282
H2tpp	Hydrogen transport diffusion (periplasm)	Transport, Inner Membrane	0	0
HCO3E	HCO3 equilibration reaction	Unassigned	1	1
HEX1	Hexokinase (D-glucose:ATP)	Glycolysis/Gluconeogenesis	0.08183	0
HYD1pp	Hydrogenase (ubiquinone-8: 2 protons) (periplasm)	Oxidative Phosphorylation	0	0
HYD2pp	Hydrogenase (menaquinone8: 2 protons) (periplasm)	Oxidative Phosphorylation	0	0
HYD3pp	Hydrogenase (Demethylmenaquinone-8: 2 protons) (periplasm)	Oxidative Phosphorylation	0	0
ICDHyr	Isocitrate dehydrogenase (NADP)	Citric Acid Cycle	1	1
ICL	Isocitrate lyase	Anaplerotic Reactions	0.19156	0
LALDO2x	D-Lactaldehyde:NAD+ 1-oxidoreductase	Methylglyoxal Metabolism	0.00028	0
LCARR	Lacaldehyde reductase (R-propane-1,2-diol forming)	Methylglyoxal Metabolism	0.00028	0
LDH_D	D-lactate dehydrogenase	Pyruvate Metabolism	0.15128	0
LDH_D2	D-lactate dehydrogenase	Oxidative Phosphorylation	0.09357	0
LGTHL	Lactoylglutathione lyase	Methylglyoxal Metabolism	0	0
L_LACD2	L-Lactate dehydrogenase (ubiquinone)	Oxidative Phosphorylation	0.05249	0
L_LACD3	L-Lactate dehydrogenase (menaquinone)	Oxidative Phosphorylation	0.03294	0
L_LACt2rpp	L-lactate reversible transport via proton symport (periplasm)	Transport, Inner Membrane	0.00433	0
MALS	Malate synthase	Anaplerotic Reactions	0.35729	2.08108e-06
MALt2_2pp	Malate transport via proton symport (2 H) (periplasm)	Transport, Inner Membrane	0	0
MALt2_3pp	Malate transport via proton symport (3 H) (periplasm)	Transport, Inner Membrane	0	0
MALt3pp	L-malate transport out via proton antiport (periplasm)	Transport, Inner Membrane	0.02964	0
MDH	Malate dehydrogenase	Citric Acid Cycle	0.25976	0.0152019
MDH2	Malate dehydrogenase (ubiquinone 8 as acceptor)	Citric Acid Cycle	0.17231	0
MDH3	Malate dehydrogenase (menaquinone 8 as acceptor)	Citric Acid Cycle	0.09871	0
ME1	Malic enzyme (NAD)	Anaplerotic Reactions	0.02985	0
ME2	Malic enzyme (NADP)	Anaplerotic Reactions	0.05058	0
MGSA	Methylglyoxal synthase	Methylglyoxal Metabolism	0.28742	0
MOX	Malate oxidase	Citric Acid Cycle	0.15834	1.45479e-06
NADH10	NADH dehydrogenase (menaquinone-8 & 0 protons)	Oxidative Phosphorylation	0.03737	0
NADH16pp	NADH dehydrogenase (ubiquinone-8 & 3 protons) (periplasm)	Oxidative Phosphorylation	0.2617	0
NADH17pp	NADH dehydrogenase (menaquinone-8 & 3 protons) (periplasm)	Oxidative Phosphorylation	0.15625	0
NADH18pp	NADH dehydrogenase (demethylmenaquinone-8 & 3 protons) (periplasm)	Oxidative Phosphorylation	0.04911	0
NADH5	NADH dehydrogenase (ubiquinone-8 )	Oxidative Phosphorylation	0.09117	0
NADH9	NADH dehydrogenase (demethylmenaquinone-8 & 0 protons)	Oxidative Phosphorylation	0.01061	0
NADPHQR2	NADPH Quinone Reductase (Ubiquinone-8)	Oxidative Phosphorylation	0.02342	0
NADPHQR3	NADPH Quinone Reductase (Menaquinone-8)	Oxidative Phosphorylation	0.00673	0
NADPHQR4	NADPH Quinone Reductase (2-Demethylmenaquinone-8)	Oxidative Phosphorylation	0.00419	0
NADTRHD	NAD transhydrogenase	Oxidative Phosphorylation	0	0
NO3R1bpp	Nitrate reductase (Ubiquinol-8)	Nitrogen Metabolism	0	0
NO3R1pp	Nitrate reductase (Ubiquinol-8) (periplasm)	Oxidative Phosphorylation	0	0
NO3R2bpp	Nitrate reductase (Menaquinol-8) (periplasm)	Nitrogen Metabolism	0	0
NO3R2pp	Nitrate reductase (Menaquinol-8) (periplasm)	Oxidative Phosphorylation	0	0
NTRIR2x	Nitrite Reductase (NADH)	Oxidative Phosphorylation	0	0
NTRIR3pp	Nitrite Reductase (Ubiquinole-8, periplasm)	Nitrogen Metabolism	0	0
NTRIR4pp	Nitrite Reductase (Menaquinole-8, periplasm)	Nitrogen Metabolism	0	0
OAADC	Oxaloacetate decarboxylase	Pyruvate Metabolism	0.00483	0
PDH	Pyruvate dehydrogenase	Glycolysis/Gluconeogenesis	0.23631	0.016723
PFK	Phosphofructokinase	Glycolysis/Gluconeogenesis	0.19413	0
PFK_3	Phosphofructokinase (s7p)	Pentose Phosphate Pathway	0.22496	0
PFL	Pyruvate formate lyase	Pyruvate Metabolism	0.29857	0
PGI	Glucose-6-phosphate isomerase	Glycolysis/Gluconeogenesis	0.15993	0.00604446
PGK	Phosphoglycerate kinase	Glycolysis/Gluconeogenesis	0.58374	0.126426
PGL	6-phosphogluconolactonase	Pentose Phosphate Pathway	0.21394	0.00725282
PGM	Phosphoglycerate mutase	Glycolysis/Gluconeogenesis	0.32485	0.0773161
PGMT	Phosphoglucomutase	Alternate Carbon Metabolism	0.05033	0
POX	Pyruvate oxidase	Oxidative Phosphorylation	0.06055	0
PPA	Inorganic diphosphatase	Anaplerotic Reactions	0.46148	0
PPA2	Inorganic triphosphatase	Anaplerotic Reactions	0	0
PPC	Phosphoenolpyruvate carboxylase	Anaplerotic Reactions	0.64905	0.00305921
PPCK	Phosphoenolpyruvate carboxykinase	Anaplerotic Reactions	0.11304	0
PPK	Polyphosphate kinase	Oxidative Phosphorylation	0.53852	0.0143235
PPK2	Polyphosphate kinase	Oxidative Phosphorylation	0	0
PPS	Phosphoenolpyruvate synthase	Glycolysis/Gluconeogenesis	0.5147	0
PTAr	Phosphotransacetylase	Pyruvate Metabolism	0.28643	0
PYK	Pyruvate kinase	Glycolysis/Gluconeogenesis	0.09152	0
PYRt2rpp	Pyruvate reversible transport via proton symport (periplasm)	Transport, Inner Membrane	0.07659	0
QMO2	Quinol monooxygenase (Ubiquinol-8)	Oxidative Phosphorylation	0	0
QMO3	Quinol monooxygenase (menaquinol 8)	Oxidative Phosphorylation	0	0
RBK	Ribokinase	Alternate Carbon Metabolism	0	0
RIBabcpp	D-ribose transport via ABC system (periplasm)	Transport, Inner Membrane	0	0
RPE	Ribulose 5-phosphate 3-epimerase	Pentose Phosphate Pathway	0.86396	0.00530687
RPI	Ribose-5-phosphate isomerase	Pentose Phosphate Pathway	0.80873	0.659653
SPODM	Superoxide dismutase	Unassigned	0	0
SPODMpp	Superoxide dismutase	Unassigned	0	0
SUCCt2_2pp	Succinate transport via proton symport (2 H) (periplasm)	Transport, Inner Membrane	0	0
SUCCt2_3pp	Succintate transport via proton symport (3 H) (periplasm)	Transport, Inner Membrane	0	0
SUCCt3pp	Succinate transport out via proton antiport (periplasm)	Transport, Inner Membrane	0.2448	0
SUCDi	Succinate dehydrogenase (irreversible)	Oxidative Phosphorylation	0.346	0.0241087
SUCOAS	Succinyl-CoA synthetase (ADP-forming)	Citric Acid Cycle	0.08782	0.00266173
TALA	Transaldolase	Pentose Phosphate Pathway	0.51767	0
THD2pp	NAD(P) transhydrogenase (periplasm)	Oxidative Phosphorylation	0.21857	0
TKT1	Transketolase	Pentose Phosphate Pathway	0.637	0.00626407
TKT2	Transketolase	Pentose Phosphate Pathway	0.8101	0.00434783
TMAOR1	Trimethylamine N-oxide reductase (menaquinol 8)	Oxidative Phosphorylation	0	0
TMAOR1pp	Trimethylamine N-oxide reductase (menaquinol 8) (periplasm)	Oxidative Phosphorylation	0	0
TMAOR2	Trimethylamine N-oxide reductase (demethylmenaquinol 8)	Oxidative Phosphorylation	0	0
TMAOR2pp	Trimethylamine N-oxide reductase (demethylmenaquinol 8) (periplasm)	Oxidative Phosphorylation	0	0
TPI	Triose-phosphate isomerase	Glycolysis/Gluconeogenesis	0.74197	0.0351021
XYLI1	Xylose isomerase	Alternate Carbon Metabolism	0	0
XYLK	Xylulokinase	Alternate Carbon Metabolism	0	0
XYLabcpp	D-xylose transport via ABC system (periplasm)	Transport, Inner Membrane	0	0
XYLt2pp	D-xylose transport in via proton symport (periplasm)	Transport, Inner Membrane	0	0
