## Supplementary Data 3 for "Scalable metabolic pathway analysis"

### Sheet: Sheet1
id	name	importance_mp	importance_fba
b0008	talB	0.258835	0
b0063	araB	0	0
b0114	aceE	0.23631	0.016723
b0115	aceF	0.23631	0.016723
b0116	lpd	0.32531	0.0270822
b0118	acnB	1	0
b0124	gcd	0.23168	0
b0126	can	0.5	0
b0212	gloB	0	0
b0306	ykgE	0.042715	0
b0307	ykgF	0.042715	0
b0308	ykgG	0.042715	0
b0339	cynT	0.5	0
b0351	mhpF	0.10105	0
b0356	frmA	0.00251	0
b0429	cyoD	0.51297	0.0863433
b0430	cyoC	0.51297	0.0863433
b0431	cyoB	0.51297	0.0863433
b0432	cyoA	0.51297	0.0863433
b0612	citT	0.11238	0
b0614	citX	0	0
b0615	citF	0	0
b0616	citE	0	0
b0617	citD	0	0
b0621	dcuC	0	0
b0688	pgm	0.025165	0
b0720	gltA	1	1
b0721	sdhC	0.346	0.0241087
b0722	sdhD	0.346	0.0241087
b0723	sdhA	0.346	0.0241087
b0724	sdhB	0.346	0.0241087
b0726	sucA	0.089	0.00336171
b0727	sucB	0.089	0.00336171
b0728	sucC	0.08782	0.00266173
b0729	sucD	0.08782	0.00266173
b0733	cydA	0.174625	0
b0734	cydB	0.174625	0
b0755	gpmA	0.108283	0
b0767	pgl	0.21394	0.00725282
b0822	ybiV	0.08637	0
b0825	fsaA	0.158525	0
b0837	yliI	0.23168	0
b0871	poxB	0.06055	0
b0894	dmsA	0	0
b0895	dmsB	0	0
b0896	dmsC	0	0
b0902	pflA	0.223928	0
b0903	pflB	0.149285	0
b0904	focA	0.167085	0
b0963	mgsA	0.28742	0
b0972	hyaA	0	0
b0973	hyaB	0	0
b0974	hyaC	0	0
b0978	cbdA	0.413995	0
b0979	cbdB	0.413995	0
b0996	torC	0	0
b0997	torA	0	0
b1002	agp	0	0
b1101	ptsG	0.03857	0
b1109	ndh	0.13915	0
b1136	icd	1	1
b1185	dsbB	0	0
b1198	dhaM	0.15975	0
b1199	dhaL	0.15975	0
b1200	dhaK	0.15975	0
b1224	narG	0	0
b1225	narH	0	0
b1226	narJ	0	0
b1227	narI	0	0
b1241	adhE	0.10356	0
b1276	acnA	1	0
b1300	puuC	0.07582	0
b1380	ldhA	0.07564	0
b1465	narV	0	0
b1466	narW	0	0
b1467	narY	0	0
b1468	narZ	0	0
b1474	fdnG	0.07527	0
b1475	fdnH	0.07527	0
b1476	fdnI	0.07527	0
b1478	adhP	0.00251	0
b1479	maeA	0.02985	0
b1519	tam	0	0
b1587	ynfE	0	0
b1588	ynfF	0	0
b1589	ynfG	0	0
b1590	ynfH	0	0
b1602	pntB	0.21857	0
b1603	pntA	0.21857	0
b1611	fumC	0.21928	0
b1612	fumA	0.21928	0
b1621	malX	0.03857	0
b1646	sodC	0	0
b1651	gloA	0	0
b1656	sodB	0	0
b1676	pykF	0.04576	0
b1702	ppsA	0.5147	0
b1723	pfkB	0.097065	0
b1732	katE	0	0
b1773	ydjI	0.0793033	0
b1779	gapA	0.58374	0.126426
b1817	manX	0.03857	0
b1818	manY	0.03857	0
b1819	manZ	0.03857	0
b1849	purT	0.0954767	0
b1850	eda	0.22167	0
b1851	edd	0.21684	0
b1852	zwf	0.21394	0.00725282
b1854	pykA	0.04576	0
b1872	torZ	0	0
b1873	torY	0	0
b2029	gnd	0.44241	0.00725282
b2097	fbaB	0.0793033	0
b2133	dld	0.16921	0
b2167	fruA	0	0
b2168	fruK	0	0
b2169	fruB	0	0
b2202	napC	0	0
b2203	napB	0	0
b2204	napH	0	0
b2205	napG	0	0
b2206	napA	0	0
b2210	mqo	0.27102	0
b2240	glpT	0	0
b2241	glpA	0.02205	0
b2242	glpB	0.02205	0
b2243	glpC	0.02205	0
b2276	nuoN	0.46706	0.10622
b2277	nuoM	0.46706	0.10622
b2278	nuoL	0.46706	0.10622
b2279	nuoK	0.46706	0.10622
b2280	nuoJ	0.46706	0.10622
b2281	nuoI	0.46706	0.10622
b2282	nuoH	0.46706	0.10622
b2283	nuoG	0.46706	0.10622
b2284	nuoF	0.46706	0.10622
b2285	nuoE	0.46706	0.10622
b2286	nuoC	0.46706	0.10622
b2287	nuoB	0.46706	0.10622
b2288	nuoA	0.46706	0.10622
b2296	ackA	0.0954767	0
b2297	pta	0.143215	0
b2388	glk	0.08183	0
b2415	ptsH	0.27546	0.0104167
b2416	ptsI	0.27546	0.0104167
b2417	crr	0.07714	0
b2458	eutD	0.143215	0
b2463	maeB	0.05058	0
b2464	talA	0.258835	0
b2465	tktB	0.72355	0
b2481	hyfA	0	0
b2482	hyfB	0	0
b2483	hyfC	0	0
b2484	hyfD	0	0
b2485	hyfE	0	0
b2486	hyfF	0	0
b2487	hyfG	0	0
b2488	hyfH	0	0
b2489	hyfI	0	0
b2490	hyfJ	0	0
b2492	focB	0.167085	0
b2501	ppk	0.53852	0.0143235
b2502	ppx	0.153827	0
b2579	grcA	0.0746425	0
b2587	kgtP	0.00918	0
b2690	yqaB	0.025165	0
b2719	hycG	0	0
b2720	hycF	0	0
b2721	hycE	0	0
b2722	hycD	0	0
b2723	hycC	0	0
b2724	hycB	0	0
b2744	umpG	0.153827	0
b2779	eno	0.45421	0.0773161
b2914	rpiA	0.404365	0
b2925	fbaA	0.304263	0
b2926	pgk	0.58374	0.126426
b2930	yggF	0.0145933	0
b2935	tktA	0.72355	0
b2943	galP	0.25447	0
b2975	glcA	0.0137	0
b2976	glcB	0.178645	0
b2979	glcD	0.13907	1.52611e-05
b2994	hybC	0	0
b2995	hybB	0	0
b2996	hybA	0	0
b2997	hybO	0	0
b3028	mdaB	0.03434	0
b3029	ygiN	0	0
b3114	tdcE	0.0746425	0
b3115	tdcD	0.0954767	0
b3236	mdh	0.25976	0.0152019
b3365	nirB	0	0
b3366	nirD	0	0
b3386	rpe	0.43198	0
b3403	pck	0.11304	0
b3417	malP	0	0
b3426	glpD	0.01173	0
b3428	glgP	0	0
b3429	glgA	0	0
b3430	glgC	0	0
b3431	glgX	0	0
b3432	glgB	0	0
b3450	ugpC	0	0
b3451	ugpE	0	0
b3452	ugpA	0	0
b3453	ugpB	0	0
b3528	dctA	0	0
b3564	xylB	0	0
b3565	xylA	0	0
b3566	xylF	0	0
b3567	xylG	0	0
b3568	xylH	0	0
b3588	aldB	0.12148	0
b3603	lldP	0.0137	0
b3605	lldD	0.042715	0
b3608	gpsA	1	1
b3612	gpmM	0.108283	0
b3666	uhpT	0	0
b3731	atpC	0.72163	0.561115
b3732	atpD	0.72163	0.561116
b3733	atpG	0.72163	0.561115
b3734	atpA	0.72163	0.561115
b3735	atpH	0.72163	0.561115
b3736	atpF	0.72163	0.561115
b3737	atpE	0.72163	0.561115
b3738	atpB	0.72163	0.561116
b3739	atpI	0.360815	0
b3748	rbsD	0	0
b3749	rbsA	0	0
b3750	rbsC	0	0
b3751	rbsB	0	0
b3752	rbsK	0	0
b3860	dsbA	0	0
b3892	fdoI	0.07527	0
b3893	fdoH	0.07527	0
b3894	fdoG	0.07527	0
b3908	sodA	0	0
b3916	pfkA	0.322025	0
b3919	tpiA	0.74197	0.0351021
b3925	glpX	0.0145933	0
b3926	glpK	0	0
b3927	glpF	0.010055	0
b3942	katG	0	0
b3945	gldA	0.02513	0
b3946	fsaB	0.158525	0
b3951	pflD	0.0746425	0
b3952	pflC	0.0746425	0
b3956	ppc	0.64905	0.00305921
b3962	sthA	0	0
b4014	aceB	0.178645	0
b4015	aceA	0.19156	0
b4025	pgi	0.15993	0.00604446
b4031	xylE	0	0
b4069	acs	0.39144	0
b4070	nrfA	0	0
b4071	nrfB	0	0
b4072	nrfC	0	0
b4073	nrfD	0	0
b4079	fdhF	0	0
b4086	alsC	0	0
b4087	alsA	0	0
b4088	alsB	0	0
b4090	rpiB	0.404365	0
b4122	fumB	0.21928	0
b4123	dcuB	0	0
b4138	dcuA	0	0
b4151	frdD	0.19153	0
b4152	frdC	0.19153	0
b4153	frdB	0.19153	0
b4154	frdA	0.19153	0
b4226	ppa	0.153827	0
b4227	ytfQ	0	0
b4230	ytfT	0	0
b4231	yjfF	0	0
b4232	fbp	0.0145933	0
b4301	sgcE	0.43198	0
b4395	ytjC	0.108283	0
b4467	glcF	0.13907	1.52611e-05
b4468	glcE	0.13907	1.52611e-05
b4485	ytfR	0	0
